# Spatially Resolved Tumor Ecosystems and Cell States in Gastric Adenocarcinoma Progression and Evolution

**DOI:** 10.1101/2024.05.08.593271

**Authors:** Haoran Ma, Supriya Srivastava, Xuewen Ong, Su Ting Tay, Chang Xu, Taotao Sheng, Shamaine Wei Ting Ho, Benedict Shi Xiang Lian, Kie Kyon Huang, Yeek Teck Goh, Craig Ryan Cecil Joseph, Jeffrey Huey Yew Lum, Angie Lay Keng Tan, Yanrong Zhang, Michelle Shu Wen NG, Feng Zhu, Joseph J Zhao, Ming Teh, Joe Yeong, Wei Peng Yong, Jimmy Bok Yan So, Raghav Sundar, Patrick Tan

## Abstract

Gastric cancer (GC) is a major cause of global cancer mortality with high heterogeneity levels. To explore geospatial interactions in tumor ecosystems, we integrated 1,563 spatial transcriptomic regions-of-interest (ROIs) with 152,423 single-cell expression profiles across 130 GC samples from 70 patients. We observed pervasive expression-based intratumor heterogeneity, recapitulating tumor progression through spatially localized and functionally ordered subgroups with specific immune microenvironments and immune checkpoint profiles. Evolutionary phylogenetic analysis revealed two different evolutionary trajectories (branched evolution and diaspora evolution) associated with distinct molecular subtypes, clinical prognoses, stromal neighborhoods including *VWF*+ *ACKR1*+ endothelial cells, and genetic drivers such as *SOX9*. Spatial analysis of tumor-stromal interfaces across multiple GCs highlighted new ecosystem states not attributable to mere tumor/stroma admixture, landmarked by increased *GREM1* expression. Our results provide insights into how the cellular ecosystems of individual GCs are sculpted by tumor intrinsic and extrinsic selective pressures, culminating in individualized patient-specific cancer cartographies.
