## Supplementary Table for "Spatially Resolved Tumor Ecosystems and Cell States in Gastric Adenocarcinoma Progression and Evolution"

### Sheet: Sample info
id	Patient_ID	sample_type	Laurens	TCGA	scRNAseq ID	DSP ID	Total DSP ROIs (preQC)	CNV evolution	Total cells	WES ID
GSM5573466	NGCII518	Primary_Normal	Mixed intestinal and diffuse	MSI	S518N				2636
GSM5573467	NGCII518	Primary_Tumor	Mixed intestinal and diffuse	MSI	S518T			Branched	2718	S518_N_B_T
GSM5573468	NGCII519	Primary_Tumor	Diffuse	CIN	S519T	NGC519	95	Branched	3444	S519_SNK_T
GSM5573469	NGCII520	Primary_Normal	Diffuse	GS	S520N				2036
GSM5573470	NGCII520	Primary_Tumor	Diffuse	GS	S520T	NGC520	95	Branched	3598
GSM5573471	NGCII521	Primary_Normal	Intestinal	GS	S521N	NGC521	78		2035
GSM5573472	NGCII521	Primary_Tumor	Intestinal	GS	S521T	NGC521	90	Diaspora	2066
GSM5573473	NGCII524	Primary_Tumor	N.A	CIN	S524T			Diaspora	6817	T524
GSM5573474	NGCII525	Primary_Normal	Mixed intestinal and diffuse	CIN	S525N				3244
GSM5573475	NGCII525	Primary_Tumor	Mixed intestinal and diffuse	CIN	S525T			Branched	2620
GSM5573476	NGCII527	Primary_Normal	Metastatic	CIN	S527N				851
GSM5573477	NGCII527	Primary_Tumor	Metastatic	CIN	S527T			Diaspora	592
GSM5573478	NGCII529	Primary_Tumor	Intestinal	MSI	S529T			Branched	2302
GSM5573479	NGCII502	Primary_Tumor	Intestinal	CIN	S502T	NGC502	81	Diaspora	6912	S502_TA_T
GSM5573480	NGCII511	Primary_Tumor	Intestinal	MSI	SGLTST			Branched	12659
GSM5573481	NGCII499	Primary_Tumor	Intestinal	MSI	SLST			Branched	1658
GSM5573482	NGCII509	Primary_Tumor	Intestinal	CIN	SNGCIIT	NGC509	78	Diaspora	6987	S509_TTN_T
GSM5573483	NGCII498	Primary_Tumor	Intestinal	GS	SNTHT	NGC498	17	Branched	6520
GSM5573484	NGCII011	Peritoneal_Tumor	N.A	N.A	SPI011T			Branched	1204
GSM5573485	NGCII015	Peritoneal_Tumor	N.A	N.A	SPI015T			Diaspora	4346
GSM5573486	NGCII513	Primary_Normal	Intestinal	MSI	S513N				1853
GSM5573487	NGCII513	Primary_Tumor	Intestinal	MSI	S513T			Branched	399
GSM5573488	NGCII514	Primary_Normal	Diffuse	GS	S514N				3702
GSM5573489	NGCII514	Primary_Tumor	Diffuse	GS	S514T	NGC514	95	Branched	2549
GSM5573490	NGCII512	Primary_Normal	Intestinal	CIN	S054N				4026
GSM5573491	NGCII512	Primary_Tumor	Intestinal	CIN	S054T	NGC512	95	Diaspora	2631
GSM5573492	NGCII510	Primary_Tumor	Diffuse	MSI	SSRGT	NGC510	83	Diaspora	4452
GSM5573493	NGCII531	Primary_Tumor	Diffuse	GS	S531T	NGC531	95	Branched	5902
GSM5573494	NGCII522	Primary_Tumor	Intestinal	GS	S522T	NGC522	93	Branched	3510
GSM5573495	NGCII533	Primary_Tumor	Mixed intestinal and diffuse	CIN	S533T			Branched	3701
GSM5573496	NGCII536	Primary_Normal	N.A	N.A	S536N				1967
GSM5573497	NGCII539	Primary_Tumor	Intestinal	GS	S539T			Branched	2218
GSM5573498	NGCII540	Primary_Tumor	Intestinal	MSI	S540T	NGC540	18	Branched	5585
GSM5573499	NGCII541	Primary_Tumor	Intestinal	CIN	S541T	NGC541	18	Branched	11594
GSM5573500	NGCII538	Primary_Normal	Metastatic	GS	S538N				7897
GSM5573501	NGCII538	Primary_Tumor	Metastatic	GS	S538T			Branched	3289
GSM5573502	NGCII538	Peritoneal_Normal	Metastatic	GS	SPI538N			Branched	186
GSM5573503	NGCII538	Peritoneal_Tumor	Metastatic	GS	SPI538T				1660
GSM5573504	NGCII543	Primary_Tumor	Intestinal	CIN	S543T	NGC543	19	Branched	5164
GSM5573505	NGCII545	Primary_Tumor	Diffuse	GS	S545T	NGC545	88	Branched	4893

### Sheet: Endothelial signatures
Endo 1	Endo 2	Endo 3
RAMP2	ACKR1	CD320
RNASE1	CCL14	PLVAP
PLVAP	VWF	CD36
PECAM1	SPRY1	CA4
CLEC14A	SELE	FLT1
HSPG2	HSPG2	RBP7
EGFL7	HLA-DRB1	TMEM88
PODXL	CD74	SLCO2A1
CD34	UPP1	RBP5
CALCRL	SH3TC1	KDR
ADGRL4	TSPAN7	TM4SF18
SLC9A3R2	SELP	SLC14A1
CLDN5	EGFL7	CYYR1
RGCC	PECAM1	PTPRB
AQP1	ENG	FAM107A
CD93	NPDC1	NOV
HYAL2	RAMP3	BTNL9
RBP7	ZNF385D	CX3CL1
CDH5	CLDN5	EXOC3L2
VWF	COL15A1	NKX2-3
EMCN	PLVAP	AIF1L
CD74	STAB1	ATOH8
RAMP3	CD93	BAALC
APLNR	ECSCR	INSR
ENG	RNASE1	SLC9A3R2
ESAM	MCTP1	JAM2
VWA1	VWA1	GIMAP1
SOX18	IL3RA	GIMAP4
ITGA6	FKBP1A	FABP5
COL15A1	CXorf36	EMCN
ECSCR	CALCRL	ACE
SLCO2A1	ADM5	PODXL
GNG11	TIE1	LIFR
ICAM2	PCAT19	NOSTRIN
FLT1	TMEM255B	ITGA6
INSR	C2CD4B	GIMAP6
ID1	SPARCL1	HIGD1B
FAM167B	RPS28	FCN3
TM4SF18	RAMP2	MMRN2
FKBP1A	AQP1	PLLP
ADAM15	SLCO2A1	KANK3
NPDC1	PIM3	TFF3
CYYR1	ADGRL4	ICAM2
PTPRB	RAPGEF3	SRGN
GIMAP7	PRCP	S1PR1
HLA-DRB1	EDN1	DLL4
CRIP2	CDH5	NOTCH4
ITM2A	ADCY4	COX4I2
TIE1	ADAM15	CAVIN2
PCDH17	RPS21	FAM167B
BCAM	AL583785.1	MALL
KDR	TPM3	EHD4
ROBO4	S1PR1	MPZL2
S1PR1	CDC42EP3	ABI3
CCDC85B	HLA-DQB1	ESAM
PALMD	NCOA7	SOX18
EFNA1	MEOX1	GIMAP7
MMRN2	OLFM1	CLEC3B
NOTCH4	CRIP2	RAMP3
SRGN	RND1	ADGRF5
PNP	CSF2RB	RNASE1
CXorf36	CPXM2	CLEC14A
MGST2	ROBO4	MFSD6
KLF2	PKP4	RAMP2
TCF4	BCAM	MYCT1
HLA-E	SPNS2	CABP1
HLA-DRA	FAM167B	PLCB1
ARHGAP29	TMSB10	RAPGEF4
IFI27	F2RL3	HEY1
IL3RA	EHD4	EFNB2
GNAI2	MTUS1	EFNA1
ELK3	IL33	LMO2
EHD4	ABLIM1	PITPNC1
EFNB2	CLEC1A	PPP1R16B
TM4SF1	RPS26	CCM2L
MSN	SHANK3	NQO1
MALL	RASA4	GIMAP5
GIMAP4	RALGAPA2	HLA-DRB1
COL4A1	GIMAP7	RGCC
FAM198B	TCF4	INHBB
JAM2	CD34	RGS5
CCL14	HLA-DRA	GJA4
NRP1	CLEC14A	PREX1
SYNPO	HLA-DQA1	HLA-DRB5
TMEM88	SOX17	SYNPO
SWAP70	MMRN2	GPRC5B
MPZL2	CYYR1	SH3BGRL2
PLXND1	SEMA6B	CD34
TPM3	EMCN	GRB10
HECW2	SLC29A1	THBD
TGFBR2	GIMAP4	TGFBR2
A2M	DUSP23	SEC14L1
TMEM255B	CNKSR3	PIK3R3
ADCY4	EPAS1	FAM162B
ETS1	CCDC69	LCN6
C1orf54	DOCK9	ADGRL4
CALM1	ATP5F1E	LIMS2
SPARCL1	ITM2A	APOLD1
DUSP6	HYAL2	HLA-E
MYCT1	HLA-DMA	AVPR2

### Sheet: TAM signatures
TAM 1	TAM 2	TAM 3	TAM 4	TAM 5	TAM 6
MARCO	SELENOP	RPL37	LPL	MMP12	HIST2H2AC
SPP1	SLC40A1	TMSB4X	LGALS3	MMP9	XIST
FN1	FOSB	RPS27	APOC1	SLC7A11	TRAPPC10
HAMP	MT-ND3	RPS2	TM4SF19	IL7R	BCL2
TIMP1	STAB1	RPS19	PLA2G7	MMP1	DNM1
FCGR2B	IGF1	RPL37A	ACP5	MMP10	PDGFB
VCAN	CD163L1	RPS24	CAPG	CXCL5	AC058791.1
PLTP	MT-ND1	RPL28	APOE	INHBA	DUSP8
PLIN2	MS4A7	RPLP1	OTOA	TXN	NDUFB8
LDHA	LILRB5	RPS23	LIPA	IL3RA	FAM89B
MIF	NR4A2	RPL13	CD9	CHST2	RRAS
S100A8	FGL2	RPS18	MATK	MMP14	BRD7
GAPDH	MPEG1	RPS29	RARRES1	CCL24	CX3CR1
CFD	HES1	RPL32	CTSD	CLEC5A	EPB41L2
BNIP3	MT-CO1	EEF1A1	CD63	PDPN	FILIP1L
PGK1	NEAT1	RPL30	DHRS9	CXCL1	JDP2
CYP27A1	MT-ATP8	RPS21	CSTB	PLA2G7	GABPB1-AS1
ALDOA	SLCO2B1	RPS28	ATP6V1F	FTH1	TAF10
P4HA1	MT-CO3	RPL34	FABP5	SLAMF7	RPS10
LYVE1	JUND	RPL39	SERF2	ACP5	PAXBP1
SLC2A5	MT-CYB	RPS15	MGLL	MSANTD3	CD81
RNASET2	CD209	RPL36	CCL18	C15orf48	MUM1
LSP1	HLA-DQA1	RPL11	PLD3	SDC2	MALAT1
TPI1	CCL4L2	ATP5F1E	IGSF6	IL2RG	TMEM154
EGLN3	MT-ND4	RPS6	DBI	SH3PXD2B	ATP5PO
SRGN	HLA-DQB1	RPL26	GM2A	SRC	DIAPH1
BNIP3L	MS4A6A	RPS15A	RAB7B	DUSP4	MT-ATP6
TREM1	RGS1	RPL35A	CD52	ANPEP	OTULIN
FCN1	HLA-DPA1	RPL6	GLIPR2	PHLDA2	LYL1
HLA-C	AXL	RPL23A	SDS	CD40	IER5L
VIM	MT-CO2	RPS3	CHCHD10	TGM2	DST
ADM	KLF2	RPL19	NOP10	CST7	MZT2B
NUPR1	MT-ND2	RPL15	RGCC	CCL18	RPL27A
BCL2A1	MT-ND4L	RPS3A	TXN	TPM4	RPS20
ENO1	HLA-DRB1	RPS13	MT-CO2	ATOX1	2002-03-01
CXCL3	ARL4C	RPS14	GCHFR	CD80	FAM133B
LINC01094	WWP1	RPLP2	HSD3B7	TYMP	BLOC1S1
S100A10	NR4A3	RPS12	CD68	MATK	EHBP1L1
CXCL2	HLA-DRA	RPL35	SH3BGRL3	ITGAX	RPS11
SERPINA1	A2M	RPL29	ATP6V0B	NQO1	ANKRD11
ENO2	IGHA1	RPLP0	ATP6V0C	FAM129B	MAP2K2
ATF5	MT-ATP6	RPS27A	FABP3	CLEC4E	BHLHE41
S100A9	PRMT9	TMSB10	SDC2	MIR4435-2HG	MACC1
ERO1A	MT-ND5	RPS7	GPX4	LCP1	RPL41
CD14	JUNB	RPS8	GPNMB	FLNA	AL355075.4
SLC2A3	MAF	RPL38	ATP5MC3	PFN1	METRNL
ADSSL1	DAB2	RPL18A	BCAP31	SELENOS	GIPC1
C4orf3	SAT1	RPL3	MMP9	CD44	IER5
FCGR3A	RGS2	RPL7A	CTSA	ATP13A3	LMO2
PKM	LMNA	RPS25	CTSB	SPHK1	NEAT1
APMAP	CTSZ	RPL22	ASAH1	S100B	BOD1L1
CD55	LGMN	RPL27	FTL	CD276	PSMA3-AS1
NFKBIA	ADA2	RPL12	C9orf16	DNASE1L3	GNAS
CXCL8	CCL3L1	RPL10A	FDX1	BID	ECI1
BTG1	MERTK	HLA-DPB1	VAT1	PGD	MXD4
APBB1IP	ITM2B	RPL14	SCPEP1	ATP6V0B	GOLGB1
GLUL	HLA-DPB1	ARHGDIB	ANXA2	ANXA5	CD226
CCL20	JCHAIN	RPL18	TREM2	CSTB	GALNT10
PLOD2	CTSC	IFITM3	SLAMF7	RHBDD2	JUND
GPI	ZNF331	ACTB	COX5A	TALDO1	AKAP13
TXNIP	ADAMDEC1	RPSA	ATOX1	ACTN1	ZC3H13
AK4	TFF1	CFL1	FBP1	LGALS1	CDYL
DDIT4	IGSF6	RPS16	BRI3	C1orf122	NUFIP2
HIF1A-AS2	NR4A1	ARPC1B	ITGAX	CD48	RPL23
TMEM45A	KLF4	NACA	SLC25A5	VAC14	MYOF
UBC	CTSD	RPL4	ARHGAP10	PROCR	SRGAP2B
ZFP36L1	CREM	UBA52	PRDX1	GLIPR2	COMMD7
GRB2	AKR1B1	RPL13A	GRN	TCIRG1	RPL13A
ALOX5AP	EIF4A3	RPL5	HAGHL	SLC44A1	FBXW7
TSPAN13	RNASE1	HLA-DPA1	SLC38A6	MYL12A	GNAI2
ANGPTL4	IQGAP2	TUBA1B	CD36	FNDC3B	KMT5A
APLP2	SASH1	PFN1	NDUFA4	SLAMF8	SPAG9
VSIG4	HLA-DOA	EEF1B2	MGST3	SIGLEC12	GABBR1
AP1S2	SIGLEC12	RPS5	COX8A	LSS	ARHGAP26
LTA4H	TTYH3	AIF1	NDUFB9	TNIP1	RSRC2
SLC16A3	PDGFC	TPT1	ATP5F1E	LGALS3	DLEU2
CTSL	MRC1	RPL8	DNPH1	IL32	PPP1R14B
FAM162A	YBX3	RPL9	UBASH3B	AMPD3	SRRM2
DNAJB1	RNASE6	RPS4Y1	NDUFB2	NKG7	ADAM17
IER3	ATF3	FAU	GNG5	RGCC	ARGLU1
CYTIP	UBE2S	RPS26	LIMK1	PTPN12	POU2F2
NPC2	KCTD12	ACTG1	ANXA11	CALM1	PRPF4B
PPP1R15A	HERPUD1	RPL31	MYDGF	SOD2	PKIB
FCGR1A	SEMA4A	C3	MT-ATP8	CCND3	PNN
SMIM25	AP1B1	RPL10	HEXB	SDF2L1	TLK2
GPX3	TNFRSF21	RPS9	CTSS	SLC6A6	SKIL
IL4I1	CD74	RACK1	CALM3	NR1H3	FGD4
HSD17B11	ZFP36	EEF2	IFI30	ANXA2	UBALD2
PGAM1	SLC25A44	CD74	ATP1B1	EFHD2	HOXB7
DHRS3	SGPL1	RPL41	S100A11	PTPRE	ARHGAP21
EIF1	IER5	COX7C	HM13	MYL6	SUN2
CD37	SIGLEC1	HLA-DQA1	SEC61B	SLC2A6	FFAR4
OLR1	KDM6B	ATP5MG	RAB5IF	RAB31	FMNL2
MAP3K8	FPR3	HLA-DRB1	COX7A2	COX7A2	NMT1
COLEC12	PHACTR1	NME2	TYROBP	ATP5F1E	MS4A14
SLC25A19	ITM2C	RPL24	NDUFS8	CTSH	ACBD3
FOS	SRGAP1	RGS10	SLC29A3	LGALS2	HSP90AA1
SLC11A1	OLFML3	PPIA	MFSD12	AP2S1	RRP36
HK2	NXF1	RPL27A	ACTN1	NECTIN2	DPYSL2
NCF1	DAPK1	HLA-DQB1	CA2	RALA	TLN1

### Sheet: CAFs signatures
Fib 1	Fib 2	Fib 3	Fib 4
RGS5	CXCL14	SLPI	UBE2C
ACTA2	CFD	SERPINE2	PTTG1
FRZB	CCL11	RARRES1	TYMS
NOTCH3	APOD	CCDC80	CENPF
NDUFA4L2	POSTN	CFB	TOP2A
ADIRF	MFAP4	KRT19	MKI67
MYL9	LUM	TIMP1	CDK1
TAGLN	TMEM176B	HILPDA	NUSAP1
PDGFRB	AGT	LOX	BIRC5
COL18A1	TMEM176A	THBS2	TK1
CSRP2	DCN	CRABP2	PCLAF
COX4I2	PLAT	FN1	CDC20
THY1	APOE	EFEMP1	CCNB1
PPP1R14A	IGFBP5	TGFBI	TPX2
MYH11	TCF21	LXN	UBE2T
CALD1	PDGFRA	KRT8	ASPM
CRIP1	DPT	C3	CCNB2
ITGA1	F3	CA9	NUF2
STEAP4	SERPINF1	GAPDH	RRM2
S100A4	FBLN1	SERPINE1	CCNA2
PLXDC1	CTSK	MIF	PRC1
FAM162B	C1S	LDHA	GTSE1
HIGD1B	LSP1	ALDOA	HMMR
2004-09-01	LTBP4	P4HA1	ANLN
MYLK	MMP2	IGFBP6	KIF20A
SOD3	VCAN	MFAP2	DLGAP5
CD248	NSG1	PLOD2	ZWINT
GJA4	HSD17B2	TPI1	CENPE
TPM1	CXCL1	CTHRC1	MAD2L1
MCAM	TRPA1	CA12	FOXM1
EDNRA	ADH1B	P4HB	CENPM
TPM2	EMILIN1	CALB2	DEPDC1
CD36	CTSC	PLIN2	PLK1
TINAGL1	FBLN5	FTH1	NCAPG
RGS16	CCL2	PGK1	CENPK
OLFML2B	BMP4	MT1E	CDCA3
CYTOR	SPON2	ENO1	KNL1
GUCY1B1	OLFML3	BNIP3	AURKB
CHCHD10	PDPN	IGFBP2	CENPA
ANGPT2	NRG1	SERPINB2	PBK
LHFPL6	PTGS1	COL1A1	TACC3
MAP1B	FHL1	GJB2	KIF23
MYO1B	COL6A1	MT2A	KIFC1
CCDC102B	ELN	RARRES2	CENPU
UACA	RARRES2	MSLN	TROAP
DBNDD2	ABCA8	OSTC	SPC25
EPS8	FBN1	MEST	CEP55
FILIP1L	FENDRR	MDK	MXD3
BGN	GEM	PTGIS	CLSPN
MIR4435-2HG	COL1A2	SLC12A8	DIAPH3
IGFBP7	EGR1	KRT18	PIMREG
EFHD1	COL6A3	RPL12	CDCA8
OLFML2A	COL3A1	SLC16A3	RAD51AP1
H2AFJ	FOS	RPL17	PKMYT1
HES4	PLPP3	PRDX4	CKAP2L
NR2F2	QSOX1	EGLN3	MELK
COL5A3	RGS10	CPE	HJURP
ARHGDIB	SDC2	RPS4X	ASF1B
PHLDA2	ALDH1A3	FAM162A	MYBL2
COL4A2	FOXF1	NUPR1	ARHGAP11A
MFGE8	NBL1	BCAT1	NCAPH
HEYL	CTGF	S100A10	KIF14
CSPG4	AC245595.1	TNFRSF12A	MND1
SYNPO2	SCPEP1	RPSA	CDCA5
CHN1	SPON1	RPL10	SKA3
GJC1	EDNRB	RPLP0	TRIP13
ENPEP	EDIL3	PLTP	KIF2C
TPPP3	PTN	TMEM45A	SHCBP1
ID4	EMID1	COL3A1	SPAG5
PTP4A3	ISLR	EFEMP2	HIST1H1B
MMP11	COL1A1	CLU	KIF11
KCNJ8	LRP1	RPS5	PRR11
PDGFA	PDGFD	DES	SGO1
ARHGAP15	CEBPD	RPL13A	BUB1
WFDC1	PALLD	RPS3	SPC24
JAG1	PTGER2	RPL7	KIF18B
LURAP1L	JUN	PPIB	BUB1B
ANXA6	COL12A1	RPL29	IQGAP3
EGFLAM	TMEM119	CHPF	CDC45
INPP4B	CFH	MMP23B	SKA1
TBX2	PODN	RACK1	DEPDC1B
CCDC3	GADD45G	COL8A1	ESCO2
COL14A1	SERPING1	PPDPF	KIF15
ADAP2	COL6A2	PDLIM3	TTK
ZEB2	C1R	PKM	NEK2
ANO1	CEBPB	RPS3A	OIP5
FOXS1	TMEM100	EGFL6	RACGAP1
ARHGEF17	CRISPLD2	NNMT	HIST1H2BH
MAP3K20	MEG3	EIF4EBP1	CENPN
PAG1	CYGB	C1R	POC1A
CDH6	DKK3	FAP	NCAPG2
MAP3K7CL	PLAU	RPL8	CDKN3
PGF	SMPDL3A	LMAN1	FAM111B
ITGA7	CDH11	RPL5	KIF20B
PRRX1	ENHO	RPS18	FANCI
RASGRP2	DIO2	RPS8	DHFR
MEF2C	FHL2	FUNDC2	ORC6
KIAA0040	ADAM28	AK4	LMNB1
GUCY1A2	SGCE	RPS14	MCM10
SERPINI1	PLAC9	RPL18A	AURKA
